# Dynamic collateral sensitivity profiles highlight challenges and opportunities for optimizing antibiotic sequences

**DOI:** 10.1101/2021.12.19.473361

**Authors:** Jeff Maltas, Anh Huynh, Kevin B. Wood

## Abstract

As failure rates for traditional antimicrobial therapies escalate, recent focus has shifted to evolution-based therapies to slow resistance. Collateral sensitivity–the increased susceptibility to one drug associated with evolved resistance to a different drug–offers a potentially exploitable evolutionary constraint, but the manner in which collateral effects emerge over time is not well understood. Here, we use laboratory evolution in the opportunistic pathogen *E. faecalis* to phenotypically characterize collateral profiles through evolutionary time. Specifically, we measure collateral profiles for 400 strain-antibiotic combinations over the course of 4 evolutionary time points as strains are selected in increasing concentrations of antibiotic. We find that at a global level–when results from all drugs are combined–collateral resistance dominates during early phases of adaptation, when resistance to the selecting drug is lower, while collateral sensitivity becomes increasingly likely with further selection. At the level of individual populations, however, the trends are idiosyncratic; for example, the frequency of collateral sensitivity to ceftriaxone increases over time in isolates selected by linezolid but decreases is isolates selected by ciprofloxacin. Finally, we show experimentally how dynamic collateral sensitivity relationships can lead to time-dependent dosing windows that depend on finely timed switching between drugs.
