## Supplemental Statistical Tables for "Dynamic collateral sensitivity profiles highlight challenges and opportunities for optimizing antibiotic sequences"

### Sheet: Figure2_LogisticRegs
Logisitc regression
Model form: log(p/1-p) = c1 + c2 X
See Figures 2, S1, S2
Green highlights stat sig slope parameters
X is resistance to selecting drug
p is prob of CR
Parameter	Value	p-value
c1	2.4	< 1e-4
c2	-0.2	0.04
X is resistance to selecting drug
p is prob of CS
Parameter	Value	p-value
c1	-2.8	< 1e-4
c2	0.3	0.006

### Sheet: Figure3_AnovaMultComp
1-way Anova multi-comparisons for colonies taken from 3 different populations.
Groups labeled 1, 2, 3, and 4 correspond to Days 2, 4, 6, and 8, respectively
CIP-CRO
Group A	Group B	Lower Limit	A-B	Upper Limit	P-value	Day A	Day B
1	2	-63.4574	3.96063	71.3787	0.998604	2	4
1	3	-130.22	-62.8015	4.61653	0.0759702	2	6
1	4	-90.769	-23.351	44.067	0.79176	2	8
2	3	-134.18	-66.7621	0.655905	0.0531397	4	6
2	4	-94.7297	-27.3116	40.1064	0.702426	4	8
3	4	-27.9675	39.4505	106.869	0.410198	6	8
CRO-DOX
Group A	Group B	Lower Limit	A-B	Upper Limit	P-value
1	2	0.0346843	43.0841	86.1335	0.0497474	2	4
1	3	4.3308	47.3802	90.4296	0.0259364	2	6
1	4	23.8392	66.8886	109.938	0.000839629	2	8
2	3	-38.7533	4.29612	47.3455	0.993283	4	6
2	4	-19.2449	23.8045	66.8539	0.460082	4	8
3	4	-23.541	19.5084	62.5578	0.62393	6	8
LZD-CRO
Group A	Group B	Lower Limit	A-B	Upper Limit	P-value
1	2	7.83201	54.5229	101.214	0.0163217	2	4
1	3	9.1909	55.8817	102.573	0.0132766	2	6
1	4	44.1255	90.8164	137.507	2.94e-05	2	8
2	3	-45.3319	1.3589	48.0497	0.999829	4	6
2	4	-10.3973	36.2935	82.9844	0.177082	4	8
3	4	-11.7562	34.9346	81.6255	0.204393	6	8

### Sheet: Figure3_LogisticRegs
Logisitc regression
Model form: log(p/1-p) = c1 + c2 X
See Figure 3
Green highlights stat signficant slope parameters
	LZD-CRO					CRO-DOX						CIP-CRO
X is time (days)					X is time (days)						X is time (days)
p is prob of CR					p is prob of CR						p is prob of CR
Parameter	Value	p-value			Parameter	Value	p-value				Parameter	Value	p-value
c1	1.25	0.1			c1	-0.2	0.9				c1	-2.9	0.005
c2	-0.5	0.007			c2	-0.6	0.1				c2	0.3	0.05
X is time (days)					X is time (days)						X is time (days)
p is prob of CS					p is prob of CS						p is prob of CS
Parameter	Value	p-value			Parameter	Value	p-value				Parameter	Value	p-value
c1	-8.9	0.02			c1	-2.5	0.005				c1	1	0.17
c2	1	0.04			c2	0.4	0.005				c2	-0.4	0.02

### Sheet: Figure4_AnovaMultComp
Figure 4 Supplement: Multiple Comparisons after 1-way Anova across all days								Days are clustered based on similarity determined from post-hoc test.
Anova performed on log-scaled fold change in IC50 (lower right panel, Figure 4)								At p=0.05, there are 3 clusters.
Green indicates signifcant at p<0.05.
For example, day 1 is significantly different from day 3 but not from day 2.
Day A	Day B	Lower Limit	A-B	Upper Limit	P-value			Cluster	Days
1	2	-0.0396271	0.212595	0.464817	0.210941			Cluster 1	1,2,3,5,6,7, 14
1	3	0.027199	0.279421	0.531643	0.0146591			Cluster 2	3,4,6,7,8, 10, 11, 12, 13, 14
1	4	0.217196	0.469418	0.72164	3.88385e-07			Cluster 3	8, 9, 10, 11, 12, 13		<-- Optimal window
1	5	-0.149107	0.103114	0.355336	0.985151
1	6	0.0436014	0.295823	0.548045	0.00642754
1	7	0.18777	0.439992	0.692214	7.76071e-07
1	8	0.426367	0.678589	0.930811	3.52944e-07
1	9	0.545296	0.797518	1.04974	3.52944e-07
1	10	0.450519	0.702741	0.954963	3.52944e-07
1	11	0.345567	0.597789	0.850011	3.52944e-07
1	12	0.341065	0.593287	0.845509	3.52944e-07
1	13	0.433039	0.685261	0.937483	3.52944e-07
1	14	0.0774778	0.3297	0.581922	0.000972755
2	3	-0.185396	0.0668261	0.319048	0.999818
2	4	0.00460114	0.256823	0.509045	0.0411548
2	5	-0.361702	-0.10948	0.142742	0.975049
2	6	-0.168993	0.0832285	0.33545	0.998092
2	7	-0.0248247	0.227397	0.479619	0.129744
2	8	0.213772	0.465994	0.718216	4.00699e-07
2	9	0.332702	0.584924	0.837146	3.52944e-07
2	10	0.237924	0.490146	0.742368	3.58451e-07
2	11	0.132972	0.385194	0.637416	2.70442e-05
2	12	0.128471	0.380693	0.632914	3.68946e-05
2	13	0.220444	0.472666	0.724888	3.79589e-07
2	14	-0.135117	0.117105	0.369327	0.956771
3	4	-0.062225	0.189997	0.442219	0.389504
3	5	-0.428528	-0.176306	0.0759155	0.521664
3	6	-0.23582	0.0164025	0.268624	1
3	7	-0.0916508	0.160571	0.412793	0.676893
3	8	0.146946	0.399168	0.65139	1.01688e-05
3	9	0.265876	0.518098	0.770319	3.53325e-07
3	10	0.171098	0.42332	0.675542	1.94394e-06
3	11	0.0661458	0.318368	0.57059	0.00187914
3	12	0.0616445	0.313866	0.566088	0.00242298
3	13	0.153618	0.40584	0.658062	6.35958e-06
3	14	-0.201943	0.0502789	0.302501	0.999993
4	5	-0.618525	-0.366303	-0.114081	9.74865e-05
4	6	-0.425817	-0.173595	0.0786274	0.548749
4	7	-0.281648	-0.0294259	0.222796	1
4	8	-0.0430512	0.209171	0.461393	0.233858
4	9	0.0758785	0.328101	0.580322	0.00106918
4	10	-0.0188988	0.233323	0.485545	0.104927
4	11	-0.123851	0.128371	0.380593	0.914088
4	12	-0.128353	0.123869	0.376091	0.933613
4	13	-0.036379	0.215843	0.468065	0.190656
4	14	-0.39194	-0.139718	0.112504	0.849204
5	6	-0.0595131	0.192709	0.444931	0.364962
5	7	0.0846556	0.336878	0.5891	0.000632452
5	8	0.323252	0.575474	0.827696	3.52945e-07
5	9	0.442182	0.694404	0.946626	3.52944e-07
5	10	0.347405	0.599627	0.851849	3.52944e-07
5	11	0.242452	0.494674	0.746896	3.56563e-07
5	12	0.237951	0.490173	0.742395	3.58438e-07
5	13	0.329924	0.582146	0.834368	3.52944e-07
5	14	-0.0256366	0.226585	0.478807	0.13347
6	7	-0.108053	0.144169	0.396391	0.817676
6	8	0.130543	0.382765	0.634987	3.19891e-05
6	9	0.249473	0.501695	0.753917	3.54813e-07
6	10	0.154696	0.406918	0.65914	5.89692e-06
6	11	0.0497434	0.301965	0.554187	0.00464778
6	12	0.045242	0.297464	0.549686	0.00589911
6	13	0.137216	0.389438	0.641659	2.01312e-05
6	14	-0.218346	0.0338764	0.286098	1
7	8	-0.0136253	0.238597	0.490819	0.086152
7	9	0.105304	0.357526	0.609748	0.000173231
7	10	0.010527	0.262749	0.514971	0.0317761
7	11	-0.0944253	0.157797	0.410019	0.702908
7	12	-0.0989266	0.153295	0.405517	0.743469
7	13	-0.00695312	0.245269	0.497491	0.0664087
7	14	-0.362514	-0.110292	0.14193	0.973451
8	9	-0.133292	0.11893	0.371152	0.951216
8	10	-0.22807	0.0241524	0.276374	1
8	11	-0.333022	-0.0808	0.171422	0.998593
8	12	-0.337523	-0.0853013	0.166921	0.997552
8	13	-0.24555	0.00667221	0.258894	1
8	14	-0.601111	-0.348889	-0.0966669	0.00030077
9	10	-0.346999	-0.0947774	0.157445	0.993149
9	11	-0.451952	-0.19973	0.0524922	0.305022
9	12	-0.456453	-0.204231	0.0479909	0.269662
9	13	-0.36448	-0.112258	0.139964	0.969255
9	14	-0.720041	-0.467819	-0.215597	3.93695e-07
10	11	-0.357174	-0.104952	0.14727	0.982647
10	12	-0.361676	-0.109454	0.142768	0.975101
10	13	-0.269702	-0.0174802	0.234742	1
10	14	-0.625263	-0.373041	-0.120819	6.21172e-05
11	12	-0.256723	-0.00450132	0.247721	1
11	13	-0.16475	0.0874722	0.339694	0.996853
11	14	-0.520311	-0.268089	-0.0158669	0.0249834
12	13	-0.160248	0.0919735	0.344195	0.994857
12	14	-0.51581	-0.263588	-0.0113656	0.0306126
13	14	-0.607783	-0.355561	-0.103339	0.000196646
